# Discovery of unique mitotic mechanisms in *Paradiplonema papillatum*

**DOI:** 10.1101/2025.03.21.644664

**Authors:** Bungo Akiyoshi, Drahomíra Faktorová, Julius Lukeš

## Abstract

Diplonemids are highly diverse and abundant marine plankton with significant ecological importance. However, little is known about their biology, even in the model diplonemid *Paradiplonema papillatum* whose genome sequence is available. Examining the subcellular localization of proteins using fluorescence microscopy is a powerful approach to infer their putative function. Here we report a plasmid-based method that enables YFP-tagging of a gene at the endogenous locus. By examining the localization of proteins whose homologs are involved in chromosome segregation in other eukaryotes, we discovered several interesting features in mitotically dividing *P. papillatum* cells. Cohesin is enriched on condensed interphase chromatin. During mitosis, chromosomes organize into two rings (termed metaphase rings herein) that surround the elongating nucleolus. Homologs of chromosomal passenger complex components (INCENP, two Aurora kinases, and KIN-A), a CLK1 kinase, spindle checkpoint protein Mad1, and microtubule regulator XMAP215 localize in between the two metaphase rings, suggesting that kinetochores may assemble in between them. We also found that a homolog of the meiotic chromosome axis protein SYCP2L1 is enriched in between metaphase rings during mitosis. These features have some resemblance to the bivalent bridge (also known as the modified synaptonemal complex), which is thought to mediate the linkage between homologous chromosomes using axis components in *Bombyx mori* female meiotic metaphase I. By representing the first molecular characterization of mitotic mechanisms in *P. papillatum* and raising a number of questions, this study forms the foundation for dissecting mitotic mechanisms in diplonemids.
