## Supplementary material for "Discovery of unique mitotic mechanisms in *Paradiplonema papillatum*": Table S1

### Sheet: Sheet1
Raw count	Interphase	Crescent	One metaphase ring	Two metaphase rings	Early anaphase	Late anaphase	Anucleate	Total
Culture 1	1010	8	1	4	0	14	2	1039
Culture 2	1011	6	0	8	0	12	0	1037
Culture 3	1005	6	1	2	0	9	0	1023
Percentage	Interphase	Crescent	One metaphase ring	Two metaphase rings	Early anaphase	Late anaphase	Anucleate			mitotic (one metaphase, two metaphase rings, anaphase)
Culture 1	97.2089	0.769971	0.0962464	0.384986	0	1.34745	0.192493			1.73244
Culture 2	97.4928	0.578592	0	0.771456	0	1.15718	0			1.92864
Culture 3	98.2405	0.58651	0.0977517	0.195503	0	0.879765	0			1.07527
	Interphase	Crescent	One metaphase ring	Two metaphase rings	Early anaphase	Late anaphase	Anucleate			mitotic (one metaphase, two metaphase rings, anaphase)
Average	97.6474	0.645024	0.064666	0.450648	0	1.12813	0.0641643			1.57878
Standard deviation	0.5329	0.108279	0.0560075	0.293537	0	0.235192	0.111136			0.446954
