## Supplementary material for "Discovery of unique mitotic mechanisms in *Paradiplonema papillatum*": Table S2

### Sheet: Diplonema cell line
Cell name	Description	parental strain	plasmids	Source
ATCC 50162 (DP1)	Diplonema papillatum (Porter) Triemer and Ott	-	-	Julius Lukeš
DP5	INCENP-YFP (DIPPA_09943.mRNA.1)	DP1	pBA3282	this study
DP14	Aurora1-YFP (DIPPA_00804.mRNA.1)	DP1	pBA3352	this study
DP36	Aurora2-YFP (DIPPA_18318.mRNA.1)	DP1	pBA3398	this study
DP15	Aurora3-YFP (DIPPA_20993.mRNA.1)	DP1	pBA3353	this study
DP16	Aurora4-YFP (DIPPA_24328.mRNA.1)	DP1	pBA3354	this study
DP47	KIN-A-YFP (DIPPA_28866.mRNA.1)	DP1	pBA3410	this study
DP4	Putative CENP-A-YFP (DIPPA_32769.mRNA.1)	DP1	pBA3281	this study
DP7	H3.1-YFP (DIPPA_26288.mRNA.1)	DP1	pBA3305	this study
DP13	H3.1-tdTomato (DIPPA_26288.mRNA.1)	DP1	pBA3311	this study
DP37	H3.3-YFP (DIPPA_21362.mRNA.1)	DP1	pBA3399	this study
DP40	CLK1-YFP (DIPPA_05595.mRNA.1)	DP1	pBA3403	this study
DP27	SYCP2L1-YFP (DIPPA_35871.mRNA.1)	DP1	pBA3364	this study
DP6	Mad2-YFP (DIPPA_17925.mRNA.1)	DP1	pBA3283	this study
DP22	Mad1-YFP (DIPPA_30775.mRNA.1)	DP1	pBA3360	this study
DP38	XMAP215-YFP (DIPPA_00331.mRNA.1)	DP1	pBA3400	this study
DP25	SMC1-YFP (DIPPA_30927.mRNA.1)	DP1	pBA3362	this study
DP34	SCC3-YFP (DIPPA_15505.mRNA.1)	DP1	pBA3371	this study
DP26	SMC4-YFP (DIPPA_23430.mRNA.1)	DP1	pBA3363	this study

### Sheet: Plasmid
Plasmid name	Description	Source or how the plasmid was made	Enzyme used to linearize the plasmid for transfection	Selection marker for trypanosomes
pBA3235	TY-YFP-TY tagging vector (1st generation)	this study (GeneArt)	-	G418
pBA3281	Putative CENP-A-YFP-TY, endogenous locus	1684bp downstream-of-ORF fragment amplified with BA4329/BA4330, 1683bp upstream-of-stop-codon fragment amplified with BA4331/BA4332, ligated into pBA3235 cut with SbfI and NotI	FseI	G418
pBA3282	INCENP-YFP-TY, endogenous locus	1566bp downstream-of-ORF fragment amplified with BA4315/BA4316 (note that there was an SbfI site in 3'UTR, which left out the first 390bp after stop codon), 1863bp upstream-of-stop-codon fragment amplified with BA4334/BA4335, ligated into pBA3235 cut with SbfI and NotI	FseI	G418
pBA3283	Mad2-YFP-TY, endogenous locus	2000bp downstream-of-ORF fragment amplified with BA4319/BA4320, 2000bp upstream-of-stop-codon fragment amplified with BA4321/BA4322, ligated into pBA3235 cut with SbfI and NotI	FseI	G418
pBA3294	TY-YFP-TY tagging vector (2nd generation)	this study (GeneArt)	-	G418
pBA3295	TY-tdTomato-TY tagging vector (2nd generation)	this study (GeneArt)	-	Hygromycin
pBA3305	H3.1-YFP-TY, endogenous locus	2000bp downstream-of-ORF fragment amplified with BA4364/BA4365, 2000bp upstream-of-stop-codon fragment amplified with BA4366/BA4367, ligated into pBA3294 cut with PacI and AscI	NotI	G418
pBA3311	H3.1-tdTomato-TY, endogenous locus	2000bp downstream-of-ORF fragment amplified with BA4364/BA4365, 2000bp upstream-of-stop-codon fragment amplified with BA4366/BA4367, ligated into pBA3295 cut with PacI and AscI	NotI	Hygromycin
pBA3352	Aurora1-YFP-TY, endogenous locus	2000bp downstream-of-ORF fragment amplified with BA4419/BA4420, 2000bp upstream-of-stop-codon fragment amplified with BA4421/BA4422, ligated into pBA3294 cut with PacI and AscI	NotI	G418
pBA3353	Aurora3-YFP-TY, endogenous locus	2000bp downstream-of-ORF fragment amplified with BA4423/BA4424, 2000bp upstream-of-stop-codon fragment amplified with BA4425/BA4426, ligated into pBA3294 cut with PacI and AscI	NotI	G418
pBA3354	Aurora4-YFP-TY, endogenous locus	2000bp downstream-of-ORF fragment amplified with BA4427/BA4428, 2000bp upstream-of-stop-codon fragment amplified with BA4429/BA4430, ligated into pBA3294 cut with PacI and AscI	NotI	G418
pBA3360	Mad1-YFP-TY, endogenous locus	2000bp downstream-of-ORF fragment amplified with BA4455/BA4456, 2000bp upstream-of-stop-codon fragment amplified with BA4457/BA4458, ligated into pBA3294 cut with PacI and AscI	NotI	G418
pBA3362	SMC1-YFP-TY, endogenous locus	1213bp downstream-of-ORF fragment amplified with BA4463/BA4464 (note that this fragment is smaller due to its contig), 2000bp upstream-of-stop-codon fragment amplified with BA4465/BA4466, ligated into pBA3294 cut with PacI and AscI	NotI	G418
pBA3363	SMC4-YFP-TY, endogenous locus	2000bp downstream-of-ORF fragment amplified with BA4467/BA4468, 2000bp upstream-of-stop-codon fragment amplified with BA4469/BA4470, ligated into pBA3294 cut with PacI and AscI	NotI	G418
pBA3364	SYCP2L1-YFP-TY, endogenous locus	2000bp downstream-of-ORF fragment amplified with BA4471/BA4472, 2000bp upstream-of-stop-codon fragment amplified with BA4473/BA4474, ligated into pBA3294 cut with PacI and AscI	NotI	G418
pBA3371	SCC3-YFP-TY, endogenous locus	1873bp downstream-of-ORF fragment amplified with BA4499/BA4500, 2000bp upstream-of-stop-codon fragment amplified with BA4501/BA4502, ligated into pBA3294 cut with PacI and AscI	SbfI	G418
pBA3398	Aurora2-YFP-TY, endogenous locus	2000bp downstream-of-ORF fragment amplified with BA4503/BA4504, 2000bp upstream-of-stop-codon fragment amplified with BA4505/BA4506, ligated into pBA3294 cut with PacI and AscI	AflII	G418
pBA3399	H3.3-YFP-TY, endogenous locus	2000bp downstream-of-ORF fragment amplified with BA4507/BA4508, 2000bp upstream-of-stop-codon fragment amplified with BA4509/BA4510, ligated into pBA3294 cut with PacI and AscI	AflII	G418
pBA3400	XMAP215-YFP-TY, endogenous locus	1855bp downstream-of-ORF fragment amplified with BA4388/BA4512, 2000bp upstream-of-stop-codon fragment amplified with BA4411/BA4391, ligated into pBA3294 cut with PacI and AscI	AflII	G418
pBA3403	CLK1-YFP-TY, endogenous locus	2000bp downstream-of-ORF fragment amplified with BA4653/BA4654, 2000bp upstream-of-stop-codon fragment amplified with BA4655/BA4656, ligated into pBA3294 cut with PacI and AscI	NotI	G418
pBA3410	KIN-A-YFP-TY, endogenous locus	2000bp downstream-of-ORF fragment amplified with BA4681/BA4682, 2000bp upstream-of-stop-codon fragment amplified with BA4683/BA4684, ligated into pBA3294 cut with PacI and AscI	NotI	G418

### Sheet: Tagging vector sequence
name	sequence 5'-3'
pBA3235 (YFP tagging, NeoR), 1st generation	CTAAATTGTAAGCGTTAATATTTTGTTAAAATTCGCGTTAAATTTTTGTTAAATCAGCTCATTTTTTAACCAATAGGCCGAAATCGGCAAAATCCCTTATAAATCAAAAGAATAGACCGAGATAGGGTTGAGTGGCCGCTACAGGGCGCTCCCATTCGCCATTCAGGCTGCGCAACTGTTGGGAAGGGCGTTTCGGTGCGGGCCTCTTCGCTATTACGCCAGCTGGCGAAAGGGGGATGTGCTGCAAGGCGATTAAGTTGGGTAACGCCAGGGTTTTCCCAGTCACGACGTTGTAAAACGACGGCCAGTGAGCGCGACGTAATACGACTCACTATAGGGCGAATTGGCGGAAGGCCGTCAAGGCCGCATCGCATGCCCGGGCAGTAGTTCTTTTCTTCA…
pBA3294 (YFP tagging, NeoR), 2nd generation	CTAAATTGTAAGCGTTAATATTTTGTTAAAATTCGCGTTAAATTTTTGTTAAATCAGCTCATTTTTTAACCAATAGGCCGAAATCGGCAAAATCCCTTATAAATCAAAAGAATAGACCGAGATAGGGTTGAGTGGCCGCTACAGGGCGCTCCCATTCGCCATTCAGGCTGCGCAACTGTTGGGAAGGGCGTTTCGGTGCGGGCCTCTTCGCTATTACGCCAGCTGGCGAAAGGGGGATGTGCTGCAAGGCGATTAAGTTGGGTAACGCCAGGGTTTTCCCAGTCACGACGTTGTAAAACGACGGCCAGTGAGCGCGACGTAATACGACTCACTATAGGGCGAATTGGCGGAAGGCCGTCAAGGCCGCATGCCCGGGCtctgtctttcatcgcttgttaa…
pBA3295 (tdTomato tagging, Hygromycin), 2nd generation	CTAAATTGTAAGCGTTAATATTTTGTTAAAATTCGCGTTAAATTTTTGTTAAATCAGCTCATTTTTTAACCAATAGGCCGAAATCGGCAAAATCCCTTATAAATCAAAAGAATAGACCGAGATAGGGTTGAGTGGCCGCTACAGGGCGCTCCCATTCGCCATTCAGGCTGCGCAACTGTTGGGAAGGGCGTTTCGGTGCGGGCCTCTTCGCTATTACGCCAGCTGGCGAAAGGGGGATGTGCTGCAAGGCGATTAAGTTGGGTAACGCCAGGGTTTTCCCAGTCACGACGTTGTAAAACGACGGCCAGTGAGCGCGACGTAATACGACTCACTATAGGGCGAATTGGCGGAAGGCCGTCAAGGCCGCATGCCCGGGCtctgtctttcatcgcttgttaa…

### Sheet: Primer
Primer name	sequence 5'-3'
BA4329	gatcgatc CCTGCAGG ACCCCCCCCAGGCTGGTTATTAAAAAATG
BA4330	gatcgatc GGCCGGCC CCGAGCAAGATATTCTCTGTCGCATTG
BA4331	gatcgatc GGCCGGCC CGACCGCCAAGGTGGAATTTGAATC
BA4332	gatcgatc GCGGCCGC ACCTGCTCC CACTGCGGTGAACCTTCTTGCCAG
BA4315	gatcgatc CCTGCAGG GCCGCTCGTGCCTTCCGATA
BA4316	gatcgatc GGCCGGCC GTCGCACTTTGCGCTTGTTG
BA4334	gatcgatc GGCCGGCC GCGAACCTGCACTCTGAATAACCG
BA4335	gatcgatc GCGGCCGC ACCTGCTCC CTTTGGGGGCGCGATCTTGGCTT
BA4319	gatcgatc CCTGCAGG CGAAAGGCCAGCCACTGCAA
BA4320	gatcgatc GGCCGGCC ccgtagaggcttgggtatgg
BA4321	gatcgatc GGCCGGCC CTGCTGCCTTTCTTTTCTCG
BA4322	gatcgatc GCGGCCGC ACCTGCTCC TTCATCTCGGTACGTAACGC
BA4364	gatcgatc TTAATTAA acaaaatctgttccctttttggacttttttccag
BA4365	gatcgatc GCGGCCGC gcgccgatggcgatggtg
BA4366	gatcgatc GCGGCCGC tactgcgtatgctggtatgg
BA4367	gatcgatc GGCGCGCC c ACCTGCTCC caaaaggtcgccacggatg
BA4419	gatc TTAATTAA agggggctaaacgaaaagcg
BA4420	gatc GCGGCCGC gtccctcccgtgtagccg
BA4421	gatc GCGGCCGC tgctgtcagtagcaactactgcac
BA4422	gatc GGCGCGCC c ACCTGCTCC tcccaagcggtcagcgct
BA4423	gatc TTAATTAA aacatgtgtcgcccaagacaggg
BA4424	gatc GCGGCCGC gctcgggcaatggccgcg
BA4425	gatc GCGGCCGC ggtcacctttcttttacataagc
BA4426	gatc GGCGCGCC c ACCTGCTCC tggcatctcagttctgcg
BA4427	gatc TTAATTAA agctgcctagcttcgtac
BA4428	gatc GCGGCCGC cccatgtcgaagacgtgac
BA4429	gatc GCGGCCGC tagcatcacggcactttcc
BA4430	gatc GGCGCGCC c ACCTGCTCC tgacctcggagagcggac
BA4455	gatc TTAATTAA cattgatgaacaccgcag
BA4456	gatc GCGGCCGC gggcagataatactaaaaaacg
BA4457	gatc GCGGCCGC acaaacgcaatctgatttg
BA4458	gatc GGCGCGCC c ACCTGCTCC cttgaggacaatgtctgc
BA4463	gatc TTAATTAA tcgcgcctcgtgtcggcc
BA4464	gatc GCGGCCGC ttatggggtctttatgggtcaattatggtcacccc
BA4465	gatc GCGGCCGC cccgttagatgaatacaacagg
BA4466	gatc GGCGCGCC c ACCTGCTCC cgcgaactgggtgagatc
BA4467	gatc TTAATTAA cgcccgctactttcgcgc
BA4468	gatc GCGGCCGC ccgcccggtgctcatttc
BA4469	gatc GCGGCCGC acagagagttcatctatctcaatgc
BA4470	gatc GGCGCGCC c ACCTGCTCC tgcgtcttcgtggaccac
BA4471	gatc TTAATTAA gcatcagcgtcccctgtg
BA4472	gatc GCGGCCGC ccggtcttgctagcttgg
BA4473	gatc GCGGCCGC ggtggaaatggtaaacaag
BA4474	gatc GGCGCGCC c ACCTGCTCC ttcttctgctgtcgaaag
BA4499	gatc TTAATTAA cgaaaactatctcccgac
BA4500	gatc CCTGCAGG ttaattagaattggtagtcaacg
BA4501	gatc CCTGCAGG tcgcggcgcagccgaagg
BA4502	gatc GGCGCGCC c ACCTGCTCC cttcttcaggttttgccggacaggcttg
BA4503	gatc TTAATTAA tcggagcttcatgatggttcaaaaaag
BA4504	gatc CTTAAG tctgcgcctccttcctcttg
BA4505	gatc CTTAAG ggggtgcatttcccataacatg
BA4506	gatc GGCGCGCC c ACCTGCTCC ttgagaacggggccccttc
BA4507	gatc TTAATTAA aaacgcccgtgccaacgg
BA4508	gatc CTTAAG ttgagccgggtcacgctg
BA4509	gatc CTTAAG tcttgataggcatacagaaaaac
BA4510	gatc GGCGCGCC c ACCTGCTCC caaaaggtcaccacggatg
BA4388	cagacggaagaaaaaacaccccaaaataccccagtcaaa ttaattaa ttcaacacccccaccccg
BA4512	ggtaccttcttcttcc CTTAAG gaaaacggagcaatctttacaaagtgg
BA4411	CCAATCCGACCCGCTT CTTAAG ggaagaagaaggtaccgaggg
BA4391	GGGCACCACCCCGGTGAACAGCTCCTCGCCCTTGCTCAC GGCGCGCC c ACCTGCTCC ctggccgctagctttggc
BA4653	gatc TTAATTAA tactcctctctttgcccc
BA4654	gatc GCGGCCGC ccaaaaaatttttccgaattttgc
BA4655	gatc GCGGCCGC ctgcgaatccgccgaaag
BA4656	gatc GGCGCGCC c ACCTGCTCC gaatgctgtgtacggcgg
BA4681	gatc TTAATTAA tactgtattcgcgttgaaag
BA4682	gatc GCGGCCGC cttgcatcacctcgtctc
BA4683	gatc GCGGCCGC tctccggtagctcccggc
BA4684	gatc GGCGCGCC c ACCTGCTCC cgcctgtacctttcgcgtg
